# 14-3-3ζ regulates adipogenesis by modulating chromatin accessibility during the early stages of adipocyte differentiation

**DOI:** 10.1101/2024.03.18.585495

**Authors:** SA Rial, Z You, A Vivoli, D Sean, Amal Al-Khoury, G Lavoie, M Civelek, A Martinez-Sanchez, PP Roux, TM Durcan, GE Lim

**Affiliations:** Department of Medicine, Université de Montréal, Montreal, QC, Canada; Cardiometabolic Axis, Centre de Recherche du Centre Hospitalier de l’Université de Montréal (CRCHUM), Montreal, QC, Canada; The Neuro’s Early Drug Discovery Unit (EDDU), McGill University, 3801 University Street, Montreal, QC, H3A 2B4, Canada; Institute for Research in Immunology and Cancer (IRIC), Université de Montréal, Montréal, Québec, Canada; Department of Pathology and Cell Biology, Faculty of Medicine, Université de Montréal, Montréal, Québec, Canada; Department of Biomedical Engineering, University of Virginia, Charlottesville, United States; Center for Public Health Genomics, University of Virginia, Charlottesville, VA 22908; Section of Cell Biology and Functional Genomics, Department of Metabolism, Digestion and Reproduction, Imperial College London, Hammersmith Hospital, London, UK

**Keywords:** Adipose tissue, adipogenesis, adipocyte progenitor cells, differentiation, scaffold proteins, 14-3-3ζ, ATAC-seq

## Abstract

We previously established the scaffold protein 14-3-3ζ as a critical regulator of adipogenesis and adiposity, but the temporal specificity of its action during adipocyte differentiation remains unclear. To decipher if 14-3-3ζ exerts its regulatory functions on mature adipocytes or on adipose precursor cells (APCs), we generated *Adipoq*14-3-3ζKO and *Pdgfra*14-3-3ζKO mouse models. Our findings revealed a pivotal role for 14-3-3ζ in APC differentiation in a sex-dependent manner, whereby male and female *Pdgfra*14-3-3ζKO mice display impaired or potentiated weight gain, respectively, as well as fat mass. To better understand how 14-3-3ζ regulates the adipogenic transcriptional program in APCs, CRISPR-Cas9 was used to generate TAP-tagged 14-3-3ζ-expressing 3T3-L1 preadipocytes. Using these cells, we examined if the 14-3-3ζ nuclear interactome is enriched with adipogenic regulators during differentiation. Regulators of chromatin remodeling, such as DNMT1 and HDAC1, were enriched in the nuclear interactome of 14-3-3ζ, and their activities were impacted upon 14-3-3ζ depletion. The interactions between 14-3-3ζ and chromatin-modifying enzymes suggested that 14-3-3ζ may control chromatin remodeling during adipogenesis, and this was confirmed by ATAC-seq, which revealed that 14-3-3ζ depletion impacted the accessibility of up to 1,244 chromatin regions corresponding in part to adipogenic genes, promoters, and enhancers during the initial stages of adipogenesis. Moreover, 14-3-3ζ-dependent chromatin accessibility was found to directly correlate with the expression of key adipogenic genes. Altogether, our study establishes 14-3-3ζ as a crucial epigenetic regulator of adipogenesis and highlights the usefulness of deciphering the nuclear 14-3-3ζ interactome to identify novel pro-adipogenic factors and pathways.
