## Supplementary material for "14-3-3ζ regulates adipogenesis by modulating chromatin accessibility during the early stages of adipocyte differentiation": Sup. Table 1

### Sheet: Sup. Table 1 
Supplementary table 1: Interacting proteins with significant changes in abundance at 24h in comparison to undifferentiated TAP-3T3-L1 cells
				Spectral counts (ND)				Spectral counts (24h MDI)
Identified Proteins (969)	Accession	Alternate ID	MW	n1	n2	n3	n4	n1	n2	n3	n4	Sum (ND)	Sum (24h)	FC (ND/24)	PV	log PV
DNA replication licensing factor MCM7	Q61881	Mcm7	81 kDa	0	0	0	0	9	9	8	9	0	35	N.A.	3.62514e-08	7.44067
Cyclin-dependent kinase 1	P11440	Cdk1	34 kDa	0	0	0	0	3	3	2	4	0	12	N.A.	0.000324975	3.48815
Targeting protein for Xklp2	A2APB8	Tpx2	86 kDa	0	0	0	0	5	2	4	3	0	14	N.A.	0.00162945	2.78796
Serine/threonine-protein phphatase PGAM5, mitochondrial	Q8BX10	Pgam5	32 kDa	0	0	0	0	1	2	1	2	0	6	N.A.	0.00202237	2.69414
Replication factor C subunit 5	Q9D0F6	Rfc5	38 kDa	0	0	0	0	1	1	2	1	0	5	N.A.	0.00245234	2.61042
Activity-dependent neuroprotector homeobox protein	Q9Z103	Adnp	124 kDa	0	0	0	0	2	1	1	1	0	5	N.A.	0.00245234	2.61042
Replication factor C subunit 2	Q9WUK4	Rfc2	39 kDa	0	0	0	0	1	1	1	2	0	5	N.A.	0.00245234	2.61042
Ribomal biogenesis protein LAS1L	A2BE28	Las1l	89 kDa	0	0	0	0	1	2	2	3	0	8	N.A.	0.00271368	2.56644
CCAAT/enhancer-binding protein beta	P28033	Cebpb	31 kDa	0	0	0	0	7	6	4	2	0	19	N.A.	0.00518065	2.28562
Heat shock protein 75 kDa, mitochondrial	Q9CQN1	Trap1	80 kDa	0	0	0	0	1	1	2	3	0	7	N.A.	0.0106347	1.97328
DNA topoisomerase 2-alpha	Q01320	Top2a	173 kDa	0	0	0	0	17	9	27	42	0	95	N.A.	0.0156113	1.80656
Nucleolar RNA helicase 2	Q9JIK5	Ddx21	94 kDa	0	0	0	0	5	1	9	10	0	25	N.A.	0.0228277	1.64154
28S ribomal protein S6, mitochondrial	P58064	Mrps6	14 kDa	0	0	0	0	1	1	1	0	0	3	N.A.	0.0240082	1.61964
NADH dehydrogenase [ubiquinone] 1 alpha subcomplex subunit 10	Q99LC3	Ndufa10	41 kDa	0	0	0	0	2	2	0	3	0	7	N.A.	0.0319329	1.49576
E3 ubiquitin-protein ligase UHRF1	Q8VDF2	Uhrf1	88 kDa	0	0	0	0	4	5	1	1	0	11	N.A.	0.0371309	1.43027
NADH dehydrogenase [ubiquinone] 1 alpha subcomplex subunit 13	Q9ERS2	Ndufa13	17 kDa	0	0	0	0	1	2	0	2	0	5	N.A.	0.0400578	1.39731
Growth arrest-specific protein 6	Q61592	Gas6	75 kDa	0	0	0	0	0	2	2	1	0	5	N.A.	0.0400578	1.39731
Pescadillo homolog	Q9EQ61	Pes1	68 kDa	0	0	0	0	1	2	1	0	0	4	N.A.	0.0498253	1.30255
Deoxynucleide triphphate triphphohydrolase SAMHD1	Q60710	Samhd1	76 kDa	0	0	0	0	2	4	2	0	0	8	N.A.	0.0498253	1.30255
DNA replication licensing factor MCM3	P25206	Mcm3	92 kDa	0	1	0	0	15	17	8	9	1	49	49	0.00168117	2.77439
DNA (cytine-5)-methyltransferase 1	P13864	Dnmt1	183 kDa	0	1	1	0	19	22	29	12	2	82	41	0.00131073	2.88249
DNA replication licensing factor MCM2	P97310	Mcm2	102 kDa	0	0	1	0	4	7	8	11	1	30	30	0.00257987	2.5884
Importin subunit alpha-1	P52293	Kpna2	58 kDa	0	1	0	0	9	7	7	6	1	29	29	4.78594e-05	4.32003
DNA replication licensing factor MCM5	P49718	Mcm5	82 kDa	1	1	0	0	6	6	8	5	2	25	12.5	0.000165044	3.7824
DNA replication licensing factor MCM4	P49717	Mcm4	97 kDa	0	3	2	0	12	13	9	13	5	47	9.4	0.000127817	3.89341
Nucleolar and coiled-body phphoprotein 1	E9Q5C9	Nolc1	74 kDa	1	1	0	0	5	4	4	4	2	17	8.5	6.4242e-05	4.19218
Ras GTPase-activating protein 3	Q60790	Rasa3	96 kDa	0	2	2	0	5	6	10	12	4	33	8.25	0.00605924	2.21758
Interferon-activable protein 204	P0DOV2	Ifi204	69 kDa	4	2	4	0	16	22	21	22	10	81	8.1	4.93678e-05	4.30656
Ribonuclease P protein subunit p29	Q9CR08	Pop4	26 kDa	0	0	1	0	2	2	2	2	1	8	8	0.000423483	3.37316
Nuclear RNA export factor 1	Q99JX7	Nxf1	70 kDa	2	1	0	1	5	9	10	5	4	29	7.25	0.00393656	2.40488
DNA replication licensing factor MCM6	P97311	Mcm6	93 kDa	1	1	4	1	12	16	11	11	7	50	7.14286	0.000262212	3.58135
60S ribome subunit biogenesis protein NIP7 homolog	Q9CXK8	Nip7	20 kDa	2	0	0	0	5	3	5	1	2	14	7	0.0321045	1.49343
RNA polymerase II-associated factor 1 homolog	Q8K2T8	Paf1	61 kDa	1	2	0	0	6	6	6	2	3	20	6.66667	0.00862499	2.06424
WD repeat-containing protein 3	Q8BHB4	Wdr3	106 kDa	1	0	1	0	3	2	4	3	2	12	6	0.00245234	2.61042
Protein DEK	Q7TNV0	Dek	43 kDa	1	1	0	0	2	3	2	3	2	10	5	0.00271368	2.56644
Nuclear cap-binding protein subunit 1	Q3UYV9	Ncbp1	92 kDa	3	1	1	0	8	3	10	4	5	25	5	0.0300197	1.52259
Adenine 3'-phpho 5'-phphulfate transporter 1	Q91ZN5	Slc35b2	47 kDa	0	1	0	0	1	1	2	1	1	5	5	0.0300197	1.52259
Cyclin-dependent kinase 9	Q99J95	Cdk9	43 kDa	1	2	3	0	5	6	7	6	6	24	4	0.00106087	2.97434
Chromodomain-helicase-DNA-binding protein 4	Q6PDQ2	Chd4	218 kDa	1	3	3	0	9	3	6	10	7	28	4	0.0240082	1.61964
RNA polymerase-associated protein LEO1	Q5XJE5	Leo1	76 kDa	0	2	1	0	3	3	3	2	3	11	3.66667	0.0100492	1.99787
RNA polymerase-associated protein CTR9 homolog	Q62018	Ctr9	133 kDa	2	1	2	0	3	5	7	2	5	17	3.4	0.0475318	1.32302
Structural maintenance of chromomes flexible hinge domain-containing protein 1	Q6P5D8	Smchd1	226 kDa	10	19	10	1	35	30	43	21	40	129	3.225	0.00922816	2.03488
Ribomal L1 domain-containing protein 1	Q8BVY0	Rsl1d1	50 kDa	1	5	5	0	9	9	8	7	11	33	3	0.00771059	2.11291
Ras-related protein Rab-18	P35293	Rab18	23 kDa	2	0	2	0	3	2	3	4	4	12	3	0.0300197	1.52259
Chromobox protein homolog 5	Q61686	Cbx5	22 kDa	2	3	4	0	9	5	4	7	9	25	2.77778	0.0288637	1.53965
Polymerase delta-interacting protein 3	Q8BG81	Poldip3	46 kDa	5	3	2	0	5	8	7	6	10	26	2.6	0.01712	1.7665
Probable 28S rRNA (cytine-C(5))-methyltransferase	Q922K7	Nop2	87 kDa	3	4	5	0	7	8	6	9	12	30	2.5	0.011696	1.93196
Emerin	O08579	Emd	29 kDa	2	3	2	0	5	5	4	3	7	17	2.42857	0.0195086	1.70977
Exome RNA helicase MTR4	Q9CZU3	Mtrex	118 kDa	8	5	7	0	13	10	14	11	20	48	2.4	0.0128263	1.8919
Prohibitin	P67778	Phb	30 kDa	4	6	3	1	7	9	8	9	14	33	2.35714	0.00603706	2.21917
Chromobox protein homolog 3	P23198	Cbx3	21 kDa	4	3	2	0	5	7	4	4	9	20	2.22222	0.0477774	1.32078
Probable ATP-dependent RNA helicase DDX5	Q61656	Ddx5	69 kDa	10	13	15	4	18	17	27	21	42	83	1.97619	0.0206592	1.68489
Serrate RNA effector molecule homolog	Q99MR6	Srrt	100 kDa	14	4	7	4	15	13	14	15	29	57	1.96552	0.0270268	1.56821
Serine/threonine-protein phphatase PP1-alpha catalytic subunit	P62137	Ppp1ca	38 kDa	3	3	3	4	5	5	8	6	13	24	1.84615	0.0104958	1.97898
40S ribomal protein S2	P25444	Rps2	31 kDa	6	6	8	2	11	11	9	9	22	40	1.81818	0.0174572	1.75803
Signal peptidase complex catalytic subunit SEC11A	Q9R0P6	Sec11a	21 kDa	1	1	1	1	1	2	2	2	4	7	1.75	0.0240082	1.61964
Matrin-3	Q8K310	Matr3	95 kDa	16	15	15	4	20	18	21	23	50	82	1.64	0.0384214	1.41543
Pre-mRNA-splicing factor ATP-dependent RNA helicase DHX15	O35286	Dhx15	91 kDa	17	16	19	6	23	24	22	25	58	94	1.62069	0.0231524	1.6354
FACT complex subunit SSRP1	Q08943	Ssrp1	81 kDa	9	17	12	7	17	20	17	18	45	72	1.6	0.0255531	1.59256
ADP-ribylation factor 3	P61205	Arf3	21 kDa	2	4	3	2	4	4	4	4	11	16	1.45455	0.0400578	1.39731
WD40 repeat-containing protein SMU1	Q3UKJ7	Smu1	58 kDa	13	10	12	7	13	16	14	16	42	59	1.40476	0.031379	1.50336
60S ribomal protein L4	Q9D8E6	Rpl4	47 kDa	19	19	18	15	20	22	23	19	71	84	1.1831	0.0483576	1.31553
Aspartate--tRNA ligase, cytoplasmic	Q922B2	Dars	57 kDa	3	7	4	3	1	2	2	1	17	6	0.352941	0.032035	1.49438
Eukaryotic translation initiation factor 1A	Q60872	Eif1a	17 kDa	1	1	1	2	0	0	0	1	5	1	0.2	0.0300197	1.52259
Bifunctional glutamate/proline--tRNA ligase	Q8CGC7	Eprs	170 kDa	7	8	7	0	0	0	2	0	22	2	0.0909091	0.0400578	1.39731
Proteoglycan 4	Q9JM99	Prg4	116 kDa	0	1	1	2	0	0	0	0	4	0	0	0.0498253	1.30255
V-type proton ATPase subunit D	P57746	Atp6v1d	28 kDa	1	2	1	0	0	0	0	0	4	0	0	0.0498253	1.30255
Alpha-enolase	P17182	Eno1	47 kDa	1	2	0	1	0	0	0	0	4	0	0	0.0498253	1.30255

### Sheet: Sup. Table 2
Supplementary table 2: Interacting proteins with significant changes in abundance at 48h in comparison to undifferentiated TAP-3T3-L1 cells
				Spectral counts (ND)				Spectral counts (48h MDI)
Identified Proteins (969)	Accession	Alternate ID	MW	1	4	7	10	3	6	9	12	Sum (ND)	Sum (48h)	FC (ND/48)	PV	log PV
Pyruvate carboxylase, mitochondrial	Q05920	Pc	130 kDa	0	0	0	0	12	20	17	12	0	61	N,A,	0.0002467	3.60783
Regulation of nuclear pre-mRNA domain-containing protein 1B	Q9CSU0	Rprd1b	37 kDa	0	0	0	0	4	2	2	3	0	11	N,A,	0.00121036	2.91709
Replication factor C subunit 5	Q9D0F6	Rfc5	38 kDa	0	0	0	0	1	1	2	2	0	6	N,A,	0.00202237	2.69414
Splicing factor 3A subunit 3	Q9D554	Sf3a3	59 kDa	0	0	0	0	2	2	1	1	0	6	N,A,	0.00202237	2.69414
Digestive organ expansion factor homolog	Q8BTT6	Diexf	89 kDa	0	0	0	0	2	2	1	1	0	6	N,A,	0.00202237	2.69414
Transformer-2 protein homolog alpha	Q6PFR5	Tra2a	32 kDa	0	0	0	0	1	1	2	1	0	5	N,A,	0.00245234	2.61042
CCAAT/enhancer-binding protein beta	P28033	Cebpb	31 kDa	0	0	0	0	6	6	4	2	0	18	N,A,	0.00332583	2.4781
Nucleolar RNA helicase 2	Q9JIK5	Ddx21	94 kDa	0	0	0	0	3	11	14	15	0	43	N,A,	0.00751269	2.1242
Heat shock protein 75 kDa, mitochondrial	Q9CQN1	Trap1	80 kDa	0	0	0	0	1	2	4	3	0	10	N,A,	0.00823735	2.08421
Sorbin and SH3 domain-containing protein 1	Q62417	Sorbs1	143 kDa	0	0	0	0	6	5	6	1	0	18	N,A,	0.00917222	2.03753
Pescadillo homolog	Q9EQ61	Pes1	68 kDa	0	0	0	0	1	2	3	1	0	7	N,A,	0.0106347	1.97328
Cytochrome P450 1B1	Q64429	Cyp1b1	61 kDa	0	0	0	0	1	2	4	2	0	9	N,A,	0.011696	1.93196
DNA replication licensing factor MCM7	Q61881	Mcm7	81 kDa	0	0	0	0	2	13	12	7	0	34	N,A,	0.0153137	1.81492
Collagen alpha-2(IV) chain	P08122	Col4a2	167 kDa	0	0	0	0	2	7	7	2	0	18	N,A,	0.0206455	1.68517
Gluce-6-phphate 1-dehydrogenase X	Q00612	G6pdx	59 kDa	0	0	0	0	1	1	3	1	0	6	N,A,	0.0240082	1.61964
CTD small phphatase-like protein 2	Q8BG15	Ctdspl2	53 kDa	0	0	0	0	0	1	1	1	0	3	N,A,	0.0240082	1.61964
DNA topoisomerase 2-alpha	Q01320	Top2a	173 kDa	0	0	0	0	3	24	40	23	0	90	N,A,	0.0249781	1.60244
CDKN2A-interacting protein	Q8BI72	Cdkn2aip	60 kDa	0	0	0	0	0	2	3	2	0	7	N,A,	0.0319329	1.49576
Serine/threonine-protein phphatase PGAM5, mitochondrial	Q8BX10	Pgam5	32 kDa	0	0	0	0	3	1	6	2	0	12	N,A,	0.0321045	1.49343
Ribomal biogenesis protein LAS1L	A2BE28	Las1l	89 kDa	0	0	0	0	0	2	4	3	0	9	N,A,	0.0388027	1.41114
Activity-dependent neuroprotector homeobox protein	Q9Z103	Adnp	124 kDa	0	0	0	0	0	2	1	2	0	5	N,A,	0.0400578	1.39731
Suppressor of SWI4 1 homolog	Q91YU8	Ppan	53 kDa	0	0	0	0	0	1	2	2	0	5	N,A,	0.0400578	1.39731
Probable ATP-dependent RNA helicase DDX47	Q9CWX9	Ddx47	51 kDa	0	0	0	0	0	2	5	5	0	12	N,A,	0.0498253	1.30255
DNA (cytine-5)-methyltransferase 3A	O88508	Dnmt3a	102 kDa	0	0	0	0	0	1	2	1	0	4	N,A,	0.0498253	1.30255
G-patch domain and KOW motifs-containing protein	Q56A08	Gpkow	54 kDa	0	0	0	0	1	1	0	2	0	4	N,A,	0.0498253	1.30255
Ribomal oxygenase 2	Q8CD15	Riox2	54 kDa	0	0	0	0	0	2	1	1	0	4	N,A,	0.0498253	1.30255
Protein RRP5 homolog	Q6NS46	Pdcd11	208 kDa	0	0	0	0	0	2	1	1	0	4	N,A,	0.0498253	1.30255
DNA replication licensing factor MCM3	P25206	Mcm3	92 kDa	0	1	0	0	7	10	10	7	1	34	34	9.57456e-05	4.01888
Importin subunit alpha-1	P52293	Kpna2	58 kDa	0	1	0	0	3	7	7	5	1	22	22	0.00182012	2.7399
DNA replication licensing factor MCM2	P97310	Mcm2	102 kDa	0	0	1	0	0	9	5	6	1	20	20	0.0454949	1.34204
Serine/threonine-protein phphatase 1 regulatory subunit 10	Q80W00	Ppp1r10	94 kDa	1	0	0	0	7	5	3	1	1	16	16	0.0291144	1.53589
DNA (cytine-5)-methyltransferase 1	P13864	Dnmt1	183 kDa	0	1	1	0	4	9	11	7	2	31	15.5	0.00310216	2.50834
DNA replication licensing factor MCM5	P49718	Mcm5	82 kDa	1	1	0	0	4	7	9	7	2	27	13.5	0.00111222	2.95381
Erythrocyte band 7 integral membrane protein	P54116	Stom	31 kDa	0	0	1	0	1	3	4	5	1	13	13	0.0150107	1.8236
Nucleolar and coiled-body phphoprotein 1	E9Q5C9	Nolc1	74 kDa	1	1	0	0	3	4	9	7	2	23	11.5	0.00971603	2.01251
Protein DEK	Q7TNV0	Dek	43 kDa	1	1	0	0	11	4	5	2	2	22	11	0.0432703	1.36381
Interferon-activable protein 204	P0DOV2	Ifi204	69 kDa	4	2	4	0	13	19	28	25	10	85	8.5	0.00163685	2.78599
DNA replication licensing factor MCM4	P49717	Mcm4	97 kDa	0	3	2	0	8	13	11	10	5	42	8.4	0.000360513	3.44308
WD repeat-containing protein 3	Q8BHB4	Wdr3	106 kDa	1	0	1	0	3	5	5	3	2	16	8	0.00162945	2.78796
Nuclear RNA export factor 1	Q99JX7	Nxf1	70 kDa	2	1	0	1	5	10	10	7	4	32	8	0.00162945	2.78796
U1 small nuclear ribonucleoprotein 70 kDa	Q62376	Snrnp70	52 kDa	1	0	1	0	5	1	5	5	2	16	8	0.015179	1.81876
RNA polymerase II-associated factor 1 homolog	Q8K2T8	Paf1	61 kDa	1	2	0	0	2	6	6	7	3	21	7	0.00977868	2.00972
60S ribome subunit biogenesis protein NIP7 homolog	Q9CXK8	Nip7	20 kDa	2	0	0	0	4	5	3	2	2	14	7	0.0104017	1.98289
Nucleoporin NUP35	Q8R4R6	Nup35	35 kDa	2	0	0	0	3	5	3	2	2	13	6.5	0.0141101	1.85047
DNA replication licensing factor MCM6	P97311	Mcm6	93 kDa	1	1	4	1	7	12	12	11	7	42	6	0.000798039	3.09798
Ribonuclease P protein subunit p29	Q9CR08	Pop4	26 kDa	0	0	1	0	1	1	2	2	1	6	6	0.0169647	1.77045
Ras GTPase-activating protein 3	Q60790	Rasa3	96 kDa	0	2	2	0	4	4	10	6	4	24	6	0.0169647	1.77045
Alpha-1,3-mannyl-glycoprotein 2-beta-N-acetylglucaminyltransferase	P27808	Mgat1	52 kDa	0	1	0	0	2	2	1	1	1	6	6	0.0169647	1.77045
Nuclear cap-binding protein subunit 1	Q3UYV9	Ncbp1	92 kDa	3	1	1	0	7	6	7	8	5	28	5.6	0.000257466	3.58928
RNA polymerase-associated protein LEO1	Q5XJE5	Leo1	76 kDa	0	2	1	0	1	4	6	5	3	16	5.33333	0.0332544	1.47815
RNA polymerase-associated protein CTR9 homolog	Q62018	Ctr9	133 kDa	2	1	2	0	4	5	10	7	5	26	5.2	0.00971603	2.01251
tRNA (cytine(34)-C(5))-methyltransferase	Q1HFZ0	Nsun2	85 kDa	2	1	0	0	4	4	3	4	3	15	5	0.00143953	2.84178
Mitochondrial import receptor subunit TOM70	Q9CZW5	Tomm70	68 kDa	1	3	0	0	7	7	3	3	4	20	5	0.0254739	1.5939
Transducin beta-like protein 3	Q8C4J7	Tbl3	88 kDa	1	1	0	0	4	3	1	2	2	10	5	0.0300197	1.52259
UDP-gluce 6-dehydrogenase	O70475	Ugdh	55 kDa	1	2	0	0	4	4	3	3	3	14	4.66667	0.00265854	2.57536
Chromodomain-helicase-DNA-binding protein 4	Q6PDQ2	Chd4	218 kDa	1	3	3	0	5	6	11	10	7	32	4.57143	0.00914544	2.0388
Exome complex exonuclease RRP44	Q9CSH3	Dis3	109 kDa	0	2	2	0	3	2	5	7	4	17	4.25	0.0406623	1.39081
Cyclin-dependent kinase 9	Q99J95	Cdk9	43 kDa	1	2	3	0	4	7	7	6	6	24	4	0.00332583	2.4781
RNA-binding protein 14	Q8C2Q3	Rbm14	69 kDa	2	4	4	0	5	10	13	12	10	40	4	0.00995148	2.00211
Mitochondrial carrier homolog 1	Q791T5	Mtch1	42 kDa	1	1	1	0	3	1	3	4	3	11	3.66667	0.0254739	1.5939
6-phphogluconate dehydrogenase, decarboxylating	Q9DCD0	Pgd	53 kDa	2	1	0	0	2	3	4	2	3	11	3.66667	0.0254739	1.5939
Arginine and glutamate-rich protein 1	Q3UL36	Arglu1	33 kDa	1	0	2	1	4	2	3	5	4	14	3.5	0.0169647	1.77045
Perilipin-4	O88492	Plin4	139 kDa	1	1	0	0	2	1	2	2	2	7	3.5	0.0169647	1.77045
Chromobox protein homolog 5	Q61686	Cbx5	22 kDa	2	3	4	0	5	7	10	8	9	30	3.33333	0.00798764	2.09758
Structural maintenance of chromomes protein 3	Q9CW03	Smc3	142 kDa	10	11	0	0	12	24	17	15	21	68	3.2381	0.0251952	1.59868
RNA helicase aquarius	Q8CFQ3	Aqr	170 kDa	2	2	5	0	3	8	10	8	9	29	3.22222	0.0330331	1.48105
Cytochrome b-c1 complex subunit 2, mitochondrial	Q9DB77	Uqcrc2	48 kDa	3	6	2	1	9	8	11	9	12	37	3.08333	0.00245234	2.61042
Zinc finger CCCH domain-containing protein 14	Q8BJ05	Zc3h14	82 kDa	5	1	0	2	6	7	5	6	8	24	3	0.0134	1.8729
Probable ATP-dependent RNA helicase DDX5	Q61656	Ddx5	69 kDa	10	13	15	4	24	30	34	36	42	124	2.95238	0.0012141	2.91575
Structural maintenance of chromomes flexible hinge domain-containing protein 1	Q6P5D8	Smchd1	226 kDa	10	19	10	1	16	32	47	22	40	117	2.925	0.0466687	1.33097
40S ribomal protein S27-like	Q6ZWY3	Rps27l	9 kDa	3	2	2	0	3	4	5	7	7	19	2.71429	0.0300197	1.52259
Myelin expression factor 2	Q8C854	Myef2	63 kDa	4	5	6	1	5	9	13	16	16	43	2.6875	0.042309	1.37357
RNA-binding motif protein, X chromome	Q9WV02	Rbmx	42 kDa	0	8	11	0	10	12	15	14	19	51	2.68421	0.0381131	1.41893
Structural maintenance of chromomes protein 1A	Q9CU62	Smc1a	143 kDa	12	16	4	1	19	31	25	13	33	88	2.66667	0.0383794	1.4159
Histone deacetylase 1	O09106	Hdac1	55 kDa	3	5	2	1	7	7	8	6	11	28	2.54545	0.00414657	2.38231
Nuclear pore complex protein Nup98-Nup96	Q6PFD9	Nup98	197 kDa	4	11	7	0	9	12	19	16	22	56	2.54545	0.0377777	1.42276
Exome RNA helicase MTR4	Q9CZU3	Mtrex	118 kDa	8	5	7	0	13	11	11	15	20	50	2.5	0.00995148	2.00211
ATP-dependent RNA helicase DDX42	Q810A7	Ddx42	102 kDa	6	15	9	2	12	19	25	23	32	79	2.46875	0.0251952	1.59868
Scaffold attachment factor B1	D3YXK2	Safb	105 kDa	3	2	4	0	5	7	5	5	9	22	2.44444	0.0167305	1.77649
Serrate RNA effector molecule homolog	Q99MR6	Srrt	100 kDa	14	4	7	4	16	15	20	17	29	68	2.34483	0.00941422	2.02622
pre-mRNA 3' end processing protein WDR33	Q8K4P0	Wdr33	145 kDa	5	4	4	0	8	7	7	7	13	29	2.23077	0.0125257	1.9022
Nucleolar protein 56	Q9D6Z1	Nop56	64 kDa	6	6	12	1	9	13	16	17	25	55	2.2	0.0404123	1.39349
Caveolin-1	P49817	Cav1	21 kDa	4	3	5	0	6	7	6	7	12	26	2.16667	0.0203118	1.69225
Matrin-3	Q8K310	Matr3	95 kDa	16	15	15	4	23	30	28	27	50	108	2.16	0.00397921	2.4002
Chromobox protein homolog 3	P23198	Cbx3	21 kDa	4	3	2	0	4	4	5	6	9	19	2.11111	0.0432703	1.36381
40S ribomal protein S11	P62281	Rps11	18 kDa	3	3	3	0	3	5	5	6	9	19	2.11111	0.0432703	1.36381
Lupus La protein homolog	P32067	Ssb	48 kDa	11	8	6	0	15	10	12	15	25	52	2.08	0.042309	1.37357
3-hydroxyacyl-CoA dehydrogenase type-2	O08756	Hsd17b10	27 kDa	3	3	1	1	5	4	4	3	8	16	2	0.0300197	1.52259
40S ribomal protein S2	P25444	Rps2	31 kDa	6	6	8	2	8	10	14	11	22	43	1.95455	0.025283	1.59717
Nuclear pore complex protein Nup85	Q8R480	Nup85	75 kDa	8	7	3	2	8	12	8	11	20	39	1.95	0.0383701	1.41601
Eukaryotic initiation factor 4A-III	Q91VC3	Eif4a3	47 kDa	23	11	15	4	30	23	28	22	53	103	1.9434	0.0298117	1.52561
116 kDa U5 small nuclear ribonucleoprotein component	O08810	Eftud2	109 kDa	12	19	8	5	18	22	24	16	44	80	1.81818	0.0437502	1.35902
Heterogeneous nuclear ribonucleoprotein M	Q9D0E1	Hnrnpm	78 kDa	33	32	30	20	46	43	56	61	115	206	1.7913	0.00453283	2.34363
Signal peptidase complex catalytic subunit SEC11A	Q9R0P6	Sec11a	21 kDa	1	1	1	1	1	2	2	2	4	7	1.75	0.0240082	1.61964
Heterogeneous nuclear ribonucleoprotein A1	P49312	Hnrnpa1	34 kDa	12	15	6	3	16	15	16	16	36	63	1.75	0.0494844	1.30553
Glyceraldehyde-3-phphate dehydrogenase	P16858	Gapdh	36 kDa	14	13	7	8	20	17	19	16	42	72	1.71429	0.00907675	2.04207
WD40 repeat-containing protein SMU1	Q3UKJ7	Smu1	58 kDa	13	10	12	7	18	15	18	20	42	71	1.69048	0.00496609	2.30399
60S ribomal protein L5	P47962	Rpl5	34 kDa	12	10	9	6	14	12	13	19	37	58	1.56757	0.0389623	1.40935
Heterogeneous nuclear ribonucleoproteins A2/B1	O88569	Hnrnpa2b1	37 kDa	14	15	10	7	20	18	14	18	46	70	1.52174	0.0363767	1.43918
Guanine nucleotide-binding protein G(o) subunit alpha	P18872	Gnao1	40 kDa	9	11	10	5	10	14	13	14	35	51	1.45714	0.0485331	1.31396
RNA binding motif protein, X-linked-like-1	Q91VM5	Rbmxl1	42 kDa	11	8	13	7	13	13	16	14	39	56	1.4359	0.0334798	1.47522
60S ribomal protein L30	P62889	Rpl30	13 kDa	3	4	4	3	4	5	6	5	14	20	1.42857	0.0240082	1.61964
U4/U6.U5 tri-snRNP-associated protein 2	Q3TIX9	Usp39	65 kDa	6	6	6	3	9	7	7	7	21	30	1.42857	0.0467712	1.33002
Serine/threonine-protein phphatase PP1-alpha catalytic subunit	P62137	Ppp1ca	38 kDa	3	3	3	4	5	4	5	4	13	18	1.38462	0.0169647	1.77045
Probable ATP-dependent RNA helicase DDX17	Q501J6	Ddx17	72 kDa	19	21	19	15	23	23	28	28	74	102	1.37838	0.0106347	1.97328
ATP-dependent RNA helicase A	O70133	Dhx9	149 kDa	44	40	47	33	52	52	58	54	164	216	1.31707	0.00807406	2.09291
Transcriptional activator protein Pur-alpha	P42669	Pura	35 kDa	3	4	2	1	0	1	1	1	10	3	0.3	0.0447943	1.34878
Fibronectin	P11276	Fn1	273 kDa	22	11	19	16	4	3	8	5	68	20	0.294118	0.00351256	2.45438
Keratin, type I cytkeletal 16	Q9Z2K1	Krt16	52 kDa	4	11	18	21	2	6	5	2	54	15	0.277778	0.0479241	1.31945
Insulin-like growth factor 2 mRNA-binding protein 1	O88477	Igf2bp1	63 kDa	5	9	10	2	1	2	3	1	26	7	0.269231	0.0473104	1.32504
Procollagen C-endopeptidase enhancer 1	Q61398	Pcolce	50 kDa	3	4	2	3	2	0	1	0	12	3	0.25	0.011696	1.93196
Keratin, type I cytkeletal 42	Q6IFX2	Krt42	50 kDa	6	12	16	24	0	5	5	3	58	13	0.224138	0.0294062	1.53156
Keratin, type II cytkeletal 6A	P50446	Krt6a	59 kDa	6	17	23	24	0	7	8	0	70	15	0.214286	0.0258104	1.5882
Calpain-6	O35646	Capn6	75 kDa	5	5	4	0	1	0	0	1	14	2	0.142857	0.0498253	1.30255
component of 2-oxoglutarate dehydrogenase complex	Q9D2G2	Dlst	49 kDa	0	3	3	4	0	0	1	0	10	1	0.1	0.0467712	1.33002
Eukaryotic translation initiation factor 1A	Q60872	Eif1a	17 kDa	1	1	1	2	0	0	0	0	5	0	0	0.00245234	2.61042
Ig heavy chain V region MOPC 47A	P01786		13 kDa	0	1	1	1	0	0	0	0	3	0	0	0.0240082	1.61964
YTH domain-containing family protein 1	P59326	Ythdf1	61 kDa	2	1	2	0	0	0	0	0	5	0	0	0.0400578	1.39731
Proteoglycan 4	Q9JM99	Prg4	116 kDa	0	1	1	2	0	0	0	0	4	0	0	0.0498253	1.30255
V-type proton ATPase subunit D	P57746	Atp6v1d	28 kDa	1	2	1	0	0	0	0	0	4	0	0	0.0498253	1.30255
Alpha-enolase	P17182	Eno1	47 kDa	1	2	0	1	0	0	0	0	4	0	0	0.0498253	1.30255
Cleavage and polyadenylation specificity factor subunit 6	Q6NVF9	Cpsf6	59 kDa	0	1	2	1	0	0	0	0	4	0	0	0.0498253	1.30255
Transcriptional activator protein Pur-beta	O35295	Purb	34 kDa	6	3	3	0	0	0	0	0	12	0	0	0.0498253	1.30255
