## Supplementary material for "14-3-3ζ regulates adipogenesis by modulating chromatin accessibility during the early stages of adipocyte differentiation": Sup. Table 3

### Sheet: Feuil1
Gene name	Forward sequence (5'-3')	Reverse sequence (5'-3')
Ywhaz	CAGAAGACGGAAGGTGCTGAGA	CTTTCTGGTTGCGAAGCATTGGG
Ywhas	CATGAAGAGCGCCGTGGAAAAG	CTCTTCTGCTCGATGCTCGACA
Ywhaq	GCTGAAGTAGCTTGTGGCGATG	ATGCGTAGGCTGCATCTCCTTC
Ywhah	CCGCGTATAAGGAAGCCTTCGA	AGGCTTGCTCTGGTGCATTCTG
Ywhag	GGACTATTACCGTTACCTGGCAG	CTGCATGTGCTCCTTGCTGATC
Ywhae	CTAACACTGGCGAGTCCAAGGT	GTAAGCCACGAGGCTGTTCTCT
Ywhab	AATGCCACCCAGGCAGAAAGCA	CTTGGTAAGCCTGCTGGGAGTT
Srebf1	CGG AAG CTG TCG GGG TAG	GTT GTT GAT GAG CTG GAG CA
Pparg2	GTTATGGGTGAAACTCTGGGAGAT	GGTCAGCTCTTGTGAATGGAA
Pparg	GGTCAGCTCTTGTGAATGGAA	ATCAGCTCTGTGGACCTCTCC
Hsl	ACC GAG ACA GGC CTC AGT GTG	GAA TCG GCC ACC GGT AAA GAG
Hprt1	TCC TCC TCA GAC CGC TTT T	CCT GGT TCA TCA TCG CTA ATC
Adipoq	CCCAAGGGAACTTGTGCAGGTTGGATG	GTTGGTATCATGGTAGAGAAGAAAGCC
Adig	CCGTGGCTTTGCTGCTGTTCTT	CTCAGATGGTCTTTTGCTCCAGG
Actnb	ATGGAGGGGAATACAGCCC	TTCTTTGCAGCTCCTTCGTT
