## Supplementary material for "14-3-3ζ regulates adipogenesis by modulating chromatin accessibility during the early stages of adipocyte differentiation": Sup. Table 4

### Sheet: Feuil1
	Murine protein target	Name	Catalog number	distributor	Dilution used	Primary or secondary IgG
	Gapdh	GAPDH XP® Rabbit mAb	5174S	Cell Signaling	1:2000	primary
	Lamin a/b	Lamin A/C Mouse mAb	4777S	Cell Signaling	1:2000	primary
	Pparγ 1/2	PPARγ Rabbit mAb	2443S	Cell Signaling	1:2000	primary
	Mouse IgG	Anti-mouse IgG, HRP-linked	7076S	Cell Signaling	1:4000	secondary
	Rabbit IgG	Anti-rabbit IgG, HRP-linked	7074S	Cell Signaling	1:4000	secondary
